# Automated prediction of the clinical impact of structural copy number variations

**DOI:** 10.1101/2020.07.30.228601

**Authors:** Michaela Gaziova, Ondrej Pös, Werner Krampl, Zuzana Kubiritova, Marcel Kucharik, Jan Radvanszky, Jaroslav Budis, Tomas Szemes

## Abstract

Copy number variants (CNVs) play important roles in many biological processes, including the development of genetic diseases, making them attractive targets for genetic analysis. This led to the demand for interpretation tools that would relieve researchers, laboratory diagnosticians, genetic counselors and clinical geneticists from the laborious process of annotation and classification of CNVs. Here we demonstrate that the prediction of the clinical impact of CNVs can be automated using modern machine learning methods applied to publicly available genomic annotations, requiring only basic input information about the genomic location and structural type (duplication/deletion) of the analyzed CNV. The presented approach achieved 0.95 prediction accuracy on deletions and 0.96 on duplications from the ClinVar dataset and therefore have a great potential to guide users to more precise conclusions.
