## Supplementary material for "Automated prediction of the clinical impact of structural copy number variations": Table 1a. Feature importances of attributes for xgboost prediction model for deletions

### Sheet: Sheet1
Importance	Attribute
0.292157	SV_length
0.217286	HI_CGscore
0.168015	morbidGene_count
0.0542113	Unnamed: 0
0.0508312	DGV_LOSS_Frequency
0.0341252	pLI_ExAC
0.0334669	misZ_ExAC
0.0298999	DGV_LOSS_n_samples_with_SV
0.0141715	id
0.0122698	synZ_ExAC
0.0109526	cnvZ_ExAC
0.0080853	1000g_max_AF
0.00747507	HI score
0.00613813	GD_AF
0.00476611	delZ_ExAC
0.00464536	start_ncbi36
0.00454968	IMH_AF
0.00422183	DGV_GAIN_n_samples_with_SV
0.00404807	CG score
0.00389511	start_grch37
0.00384651	SV_start
0.00360781	1000g_AF
0.00347285	DGV_GAIN_n_samples_tested
0.00333327	stop_grch37
0.00264781	gene_count
0.0026336	DGV Frequency
0.00245285	SV_end
0.00229473	stop_ncbi36
0.00222794	HI_DDDpercent
0.00212549	DGV_LOSS_n_samples_tested
0.00209922	dupZ_ExAC
0.00205172	DGV_GAIN_Frequency
0.00119981	GD_POPMAX_AF
0.000795083	EpLI score
0	Inheritance
0	Phenotypes
0	ExAc_zScore_cnv
0	Unnamed: 0.1
0	EZ score
0	TriS_CGscore
0	CDS length
0	DDD_pmids
0	tx length
0	DDD_consequence
0	DDD_mode
0	DDD_status
0	ACMG
0	length
0	NM
0	intersectEnd
0	intersectStart
0	location2
0	location
0	DDD_disease
