## Supplementary material for "Automated prediction of the clinical impact of structural copy number variations": Table 1b. Feature importances of attributes for xgboost prediction model for duplications

### Sheet: Sheet1
Importance	Attribute
0.749263	gene_count
0.0308278	TriS_CGscore
0.0268038	EpLI score
0.0259147	SV_length
0.020406	morbidGene_count
0.019715	pLI_ExAC
0.0170424	HI_CGscore
0.0150487	misZ_ExAC
0.0137093	DGV_LOSS_n_samples_with_SV
0.00805516	Unnamed: 0
0.00783626	DGV_GAIN_Frequency
0.0062522	start_ncbi36
0.00623625	DGV_LOSS_Frequency
0.00564043	delZ_ExAC
0.00487815	cnvZ_ExAC
0.00486564	DGV_GAIN_n_samples_tested
0.00482123	DGV_GAIN_n_samples_with_SV
0.00384625	GD_POPMAX_AF
0.00376077	stop_ncbi36
0.0037487	IMH_AF
0.00321321	GD_AF
0.002448	HI_DDDpercent
0.00239819	synZ_ExAC
0.00225966	stop_grch37
0.00189411	dupZ_ExAC
0.0018891	1000g_AF
0.00173308	start_grch37
0.00173152	SV_end
0.00152326	SV_start
0.00119351	DGV_LOSS_n_samples_tested
0.00104507	DGV Frequency
0	ACMG
0	Phenotypes
0	ExAc_zScore_cnv
0	EZ score
0	Unnamed: 0.1
0	CG score
0	HI score
0	id
0	length
0	NM
0	Inheritance
0	CDS length
0	DDD_status
0	tx length
0	location
0	location2
0	intersectStart
0	intersectEnd
0	DDD_pmids
0	DDD_disease
0	DDD_consequence
0	DDD_mode
0	1000g_max_AF
