## Supplementary material for "Automated prediction of the clinical impact of structural copy number variations": Table 2a. Summary of metrics from various classifiers training of deletions

### Sheet: summary_metrics_del_3
	TP	TN	FP	FN	Condition positive	Condition negative	Accuracy	Balanced accuracy	Precision (Positive predicted value)	Sensitivity(Recall)	Specificity	Negative predictive value	False negative rate (miss rate)	False positive rate (fall_out)	False discovery rate	False omission rate	Threat score (Critical Success Index)	F1 score	Matthews correlation coefficient	Fowlkes-Mallows index	Informedness	Markedness	type	HG	learning rate:	Atributes:['CGscore_indel_gene_count_2', 'ExAC_zScore_pLI', 'ExAC_zScore_indel', 'min_D_Frequency', 'gene_count', 'HI_DDDperc_haploinsufficient_gene_count']	Atributes + length	Atributes + morbid_genes	Atributes + morbid_genes + length	xgboost	SVC-rbf – (gamma=auto (nepreskalovane data), ostatok default)	LinearSVC – (nepreskalovane data, random_state=0, ostatok default)	NearestNeighbours – (nepreskalovane data, random_state=0, ostatok default)	Decision tree	Random Forest Classifier	Nearest Neigbours (scaled)	SVM (scaled)	Model
Train_set	9283	3503	197	107	3700	9390	0.976776165011459	0.967680827792649	0.9792194092827	0.988604898828541	0.946756756756757	0.970360110803324	0.011395101171459	0.053243243243243	0.0207805907173	0.029639889196676	0.968290393240847	0.983889772125066	0.942443776581689	0.9839009630267	0.977209797657082	0.949579520086024	DEL	37	0.5	x				x								xgboost (learning_rate=0.5, n_estimators=100, without length and morbid genes)
Train_set	4406	9388	177	441	4847	9565	0.957119067443797	0.945255460046584	0.9613790093825	0.909015886115123	0.981495033978045	0.955132770373385	0.090984113884877	0.018504966021955	0.0386209906175	0.044867229626615	0.876990445859873	0.934464475079534	0.90341781489333	0.934830889576458	0.818031772230246	0.916511779755886	DEL	38	0.5	x				x								xgboost (learning_rate=0.5, n_estimators=100, without length and morbid genes)
Train_set	4463	9390	175	384	4847	9565	0.961212878157091	0.95123993360447	0.96226821905994	0.920775737569631	0.98170412963931	0.960712093308778	0.079224262430369	0.01829587036069	0.03773178094006	0.039287906691222	0.888689765033851	0.941064839219821	0.912672531493628	0.941293381016105	0.841551475139261	0.922980312368718	DEL	38	0.9	x				x								xgboost (learning_rate=0.9, n_estimators=100, without length and morbid genes)
Train_set	4554	9454	111	293	4847	9565	0.971967804607272	0.963972714029976	0.97620578778135	0.939550237260161	0.988395190799791	0.969939468554427	0.060449762739839	0.011604809200209	0.02379421221865	0.030060531445573	0.918515530455829	0.957527333894029	0.937001155227354	0.957702657156547	0.879100474520322	0.946145256335778	DEL	38			x			x								xgboost (default, without morbidGenes)
Train_set	4463	9390	175	384	4847	9565	0.961212878157091	0.95123993360447	0.96226821905994	0.920775737569631	0.98170412963931	0.960712093308778	0.079224262430369	0.01829587036069	0.03773178094006	0.039287906691222	0.888689765033851	0.941064839219821	0.912672531493628	0.941293381016105	0.841551475139261	0.922980312368718	DEL	38				x		x								xgboost (default, without length)
Train_set	4554	9454	111	293	4847	9565	0.971967804607272	0.963972714029976	0.97620578778135	0.939550237260161	0.988395190799791	0.969939468554427	0.060449762739839	0.011604809200209	0.02379421221865	0.030060531445573	0.918515530455829	0.957527333894029	0.937001155227354	0.957702657156547	0.879100474520322	0.946145256335778	DEL	38					x	x								xgboost (default)
Train_set	4809	9565	0	38	4847	9565	0.997363308354149	0.996080049515164	1	0.992160099030328	1	0.996042903259398	0.007839900969672	0	0	0.003957096740602	0.992160099030328	0.996064623032312	0.994099605440169	0.996072336243874	0.984320198060656	0.996042903259398	DEL	38							x							SVM-rbf (gamma=auto (neskalovane), default)
Train_set	17	9538	27	4830	4847	9565	0.662989175686928	0.500342266345467	0.386363636363636	0.003507324118011	0.997177208572922	0.663836302895323	0.996492675881989	0.002822791427078	0.613636363636364	0.336163697104677	0.003487894952811	0.006951543651605	0.005862038852278	0.03681171688662	-0.992985351763978	0.050199939258959	DEL	38								x						LinearSVC (nepreskalovane, random_state=0, default)
Train_set							0.999722453510963		1	0.99917474726635													DEL	38										x				Decision Tree
Train_set	4801	9553	12	46	4847	9565	0.995975575908965	0.994627509797719	0.99750675254519	0.990509593563029	0.99874542603241	0.99520783414939	0.009490406436971	0.00125457396759	0.00249324745481	0.004792165850609	0.988063387528298	0.99399585921325	0.990983293458182	0.994002016114612	0.981019187126057	0.992714586694581	DEL	38											x (neskalovane)			Random Forest Classifier (neskalovane)
Train_set	4804	9554	11	43	4847	9565	0.996253122398002	0.994989253488154	0.997715472481828	0.991128533113266	0.998849973863042	0.995519433156195	0.008871466886734	0.001150026136958	0.002284527518172	0.004480566843805	0.98888431453273	0.994411095011385	0.991605369570115	0.99441654888951	0.982257066226532	0.993234905638022	DEL	38											X (skalovane)			Random Forest Classifier (scaled)
Train_set	4520	9383	182	327	4847	9565	0.964682209270053	0.95675394192451	0.961293066780094	0.932535589024139	0.980972294824882	0.966323377960865	0.067464410975861	0.019027705175118	0.038706933219907	0.033676622039135	0.898787035195864	0.946695989108807	0.920535135374454	0.946805152211687	0.865071178048277	0.927616444740959	DEL	38												default		Nearest Neigbours (scaled, default)
Train_set	4590	9412	153	257	4847	9565	0.971551484873716	0.965490846888117	0.967741935483871	0.946977511863008	0.984004181913225	0.97342020891509	0.053022488136992	0.015995818086775	0.032258064516129	0.026579791084911	0.918	0.957247132429614	0.936058079026412	0.957303426396254	0.893955023726016	0.941162144398961	DEL	38												x (leaf=1,p=2,n=3)		Nearest Neigbours (scaled, leaf=1,p=2,n=3)
Train_set	4538	9459	106	309	4847	9565	0.97120455176242	0.962583578139258	0.977174849267873	0.936249226325562	0.988917929952954	0.968366093366093	0.063750773674438	0.011082070047047	0.022825150732128	0.031633906633907	0.916212396527357	0.956274365188073	0.935298575344565	0.95649317645859	0.872498452651124	0.945540942633966	DEL	38													x (c=100, gamma=100)	SVM (scaled, c=100, gamma=100 )
Train_set	9308	3546	154	82	9390	3700	0.981970970206264	0.97482284201134	0.983724371168886	0.991267305644302	0.958378378378378	0.977398015435501	0.008732694355698	0.041621621621622	0.016275628831114	0.022601984564498	0.975272422464376	0.987481434330575	0.955366801943858	0.987488636342321	0.982534611288605	0.961122386604388	DEL	37					x	x (learning_rate=0.5, n_estimators=100)								xgboost (learning_rate=0.5, n_estimators=100)
Train_set	4574	9421	144	273	4847	9565	0.971065778517902	0.964310806658663	0.969478592623993	0.943676500928409	0.984945112388918	0.971838250464205	0.056323499071591	0.015054887611082	0.030521407376007	0.028161749535795	0.916449609296734	0.956403554626242	0.934947680606426	0.956490546744927	0.887353001856819	0.941316843088198	DEL	38					x	x (learning_rate=0.5, n_estimators=100)								xgboost (learning_rate=0.5, n_estimators=100)
Train_set	4627	9438	127	220	4847	9565	0.975922842076048	0.970666762579469	0.973285654185949	0.954611099649268	0.986722425509671	0.977220956719818	0.045388900350732	0.013277574490329	0.026714345814051	0.022779043280182	0.930237233614797	0.963857931465472	0.945908948435736	0.9639031531307	0.909222199298535	0.950506610905766	DEL	38	0.9					x								xgboost (learning_rate=0.9, n_estimators=100)
Train_set	4462	9394	171	385	4847	9565	0.961421038023869	0.951345872674029	0.963090869846752	0.920569424386218	0.98212232096184	0.960629921259842	0.079430575613782	0.01787767903816	0.036909130153249	0.039370078740158	0.889198884017537	0.941350210970464	0.9131457348848	0.941590148465056	0.841138848772436	0.923720791106594	DEL	38	0.5			x		x (learning_rate=0.5, n_estimators=100)								xgboost (learning_rate=0.5, n_estimators=100, without length)
Test_set	2251	905	68	49	973	2300	0.964252978918423	0.954404352294562	0.970677015955153	0.978695652173913	0.930113052415211	0.948637316561845	0.021304347826087	0.069886947584789	0.029322984044847	0.051362683438155	0.950591216216216	0.974669841957133	0.914046425322581	0.974678087975951	0.957391304347826	0.919314332516998	DEL	37	0.5	x				x								xgboost (learning_rate=0.5, n_estimators=100, without length and morbid genes)
Test_set	1057	2388	51	107	1164	2439	0.956147654732168	0.943582696136239	0.953971119133574	0.90807560137457	0.979089790897909	0.957114228456914	0.09192439862543	0.020910209102091	0.046028880866426	0.042885771543086	0.869958847736625	0.930457746478873	0.899045821851603	0.930740510400827	0.816151202749141	0.911085347590488	DEL	38	0.5	x												xgboost (learning_rate=0.5, n_estimators=100, without length and morbid genes)
Test_set	1063	2380	59	101	1164	2439	0.955592561754094	0.944519999323705	0.947415329768271	0.913230240549828	0.975809758097581	0.959290608625554	0.086769759450172	0.024190241902419	0.052584670231729	0.040709391374446	0.869174161896975	0.930008748906387	0.897829519587791	0.93016575377987	0.826460481099656	0.906705938393825	DEL	38	0.9	x				x								xgboost (learning_rate=0.9, n_estimators=100, without length and morbid genes)
Test_set	1076	2400	39	88	1164	2439	0.964751595892312	0.954204232763977	0.965022421524663	0.924398625429553	0.984009840098401	0.964630225080386	0.075601374570447	0.015990159901599	0.034977578475336	0.035369774919614	0.894430590191189	0.944273804300132	0.918969169328599	0.94449213864706	0.848797250859107	0.929652646605049	DEL	38			x			x								xgboost (default, without morbidGenes)
Test_set	1063	2380	59	101	1164	2439	0.955592561754094	0.944519999323705	0.947415329768271	0.913230240549828	0.975809758097581	0.959290608625554	0.086769759450172	0.024190241902419	0.052584670231729	0.040709391374446	0.869174161896975	0.930008748906387	0.897829519587791	0.93016575377987	0.826460481099656	0.906705938393825	DEL	38				x		x								xgboost (default, without length)
Test_set	1076	2400	39	88	1164	2439	0.964751595892312	0.954204232763977	0.965022421524663	0.924398625429553	0.984009840098401	0.964630225080386	0.075601374570447	0.015990159901599	0.034977578475336	0.035369774919614	0.894430590191189	0.944273804300132	0.918969169328599	0.94449213864706	0.848797250859107	0.929652646605049	DEL	38					x	x								xgboost (default)
Test_set	65	2432	7	1099	1164	2439	0.693033583125173	0.526485947849169	0.902777777777778	0.055841924398625	0.997129971299713	0.688756726139904	0.944158075601374	0.002870028700287	0.097222222222222	0.311243273860096	0.055508112724167	0.105177993527508	0.177016112383861	0.224528057078454	-0.888316151202749	0.591534503917682	DEL	38							x							SVM-rbf (gamma=auto (neskalovane), default)
Test_set	5	2437	2	1159	1164	2439	0.677768526228143	0.501737762222983	0.714285714285714	0.004295532646048	0.999179991799918	0.67769744160178	0.995704467353952	0.000820008200082	0.285714285714286	0.32230255839822	0.004288164665523	0.008539709649872	0.036909985650145	0.055391674503666	-0.991408934707904	0.391983155887494	DEL	38								x						LinearSVC (nepreskalovane, random_state=0, default)
Test_set							0.952539550374688		0.925449871465296	0.927835051546392													DEL	38										x				Decision Tree
Test_set	1073	2383	56	91	1164	2439	0.959200666111574	0.949430538119814	0.950398582816652	0.921821305841924	0.977039770397704	0.963217461600647	0.078178694158076	0.022960229602296	0.049601417183348	0.036782538399353	0.879508196721311	0.935891844744876	0.906208530612422	0.9360008881846	0.843642611683849	0.913616044417298	DEL	38											x (neskalovane)			Random Forest Classifier (neskalovane)
Test_set	1077	2388	51	87	1164	2439	0.961698584512906	0.952173761428336	0.954787234042553	0.925257731958763	0.979089790897909	0.964848484848485	0.074742268041237	0.020910209102091	0.045212765957447	0.035151515151515	0.88641975308642	0.93979057591623	0.911959584800568	0.939906522306018	0.850515463917526	0.919635718891038	DEL	38											X (skalovane)			Random Forest Classifier (scaled)
Test_set	1066	2377	62	98	1164	2439	0.955592561754094	0.945193652967458	0.945035460992908	0.915807560137457	0.974579745797458	0.96040404040404	0.084192439862543	0.025420254202542	0.054964539007092	0.03959595959596	0.869494290375204	0.930191972076789	0.897881862126573	0.930306734241611	0.831615120274914	0.905439501396948	DEL	38												default		Nearest Neigbours (scaled, default)
Test_set	1077	2369	70	87	1164	2439	0.956425201221204	0.948278722477946	0.93897122929381	0.925257731958763	0.97129971299713	0.96457654723127	0.074742268041237	0.02870028700287	0.06102877070619	0.03542345276873	0.872771474878444	0.932064041540459	0.900045824342797	0.93208926074219	0.850515463917526	0.90354777652508	DEL	38												x (leaf=1,p=2,n=3)		Nearest Neigbours (scaled, leaf=1,p=2,n=3)
Test_set	1064	2363	76	100	1164	2439	0.951151817929503	0.941464517737961	0.933333333333333	0.914089347079038	0.968839688396884	0.959399106780349	0.085910652920962	0.031160311603116	0.066666666666667	0.040600893219651	0.858064516129032	0.923611111111111	0.887817206573313	0.92366122429913	0.828178694158075	0.892732440113682	DEL	38													x (c=100, gamma=100)	SVM (scaled, c=100, gamma=100 )
Test_set	2271	914	59	29	2300	973	0.973113351665139	0.963377049912865	0.974678111587983	0.987391304347826	0.939362795477903	0.969247083775186	0.012608695652174	0.060637204522097	0.025321888412017	0.030752916224814	0.962696057651547	0.980993520518358	0.935300243093959	0.981014114026977	0.974782608695652	0.943925195363168	DEL	37					x	x (learning_rate=0.5, n_estimators=100)								xgboost (learning_rate=0.5, n_estimators=100)
Test_set	1083	2390	49	81	1164	2439	0.963918956425201	0.955161085116006	0.956713780918728	0.930412371134021	0.979909799097991	0.967219749089437	0.069587628865979	0.020090200902009	0.043286219081272	0.032780250910563	0.89282769991756	0.943379790940766	0.917102598506381	0.943471429032797	0.860824742268041	0.923933530008165	DEL	38					x	x (learning_rate=0.5, n_estimators=100)								xgboost (learning_rate=0.5, n_estimators=100)
Test_set	1091	2386	53	73	1164	2439	0.965029142381349	0.957777503032762	0.953671328671329	0.937285223367697	0.978269782697827	0.970313135420903	0.062714776632302	0.021730217302173	0.046328671328671	0.029686864579097	0.896466721446179	0.945407279029463	0.919760078295646	0.945442776858058	0.874570446735395	0.923984464092232	DEL	38	0.9				x	x								xgboost (learning_rate=0.9, n_estimators=100)
Test_set	1073	2385	54	91	1164	2439	0.959755759089648	0.949840542219855	0.952085181898846	0.921821305841924	0.977859778597786	0.963247172859451	0.078178694158076	0.022140221402214	0.047914818101154	0.036752827140549	0.880952380952381	0.936708860759494	0.907472977863087	0.936831044346173	0.843642611683849	0.915332354758297	DEL	38	0.5			x		x (learning_rate=0.5, n_estimators=100)								xgboost (learning_rate=0.5, n_estimators=100, without length)
