## Supplementary material for "Automated prediction of the clinical impact of structural copy number variations": Table 2b. Summary of metrics from various classifiers training of duplications

### Sheet: summary_metrics_dup_3
	TP	TN	FP	FN	Condition positive	Condition negative	Accuracy	Balanced accuracy	Precision (Positive predicted value)	Sensitivity(Recall)	Specificity	Negative predictive value	False negative rate (miss rate)	False positive rate (fall_out)	False discovery rate	False omission rate	Threat score (Critical Success Index)	F1 score	Matthews correlation coefficient	Fowlkes-Mallows index	Informedness	Markedness	HG	type	learning rate:	Atributy:['CGscore_indel_gene_count_2', 'ExAC_zScore_pLI', 'ExAC_zScore_indel', 'min_D_Frequency', 'gene_count', 'HI_DDDperc_haploinsufficient_gene_count']	['ExAC_zScore_pLI','ExAC_zScore_indel', 'min_D_Frequency', 'gene_count', 'morbidGene_count']	Atributes + length	Atributes + morbid_genes	Atributes + morbid_genes + length	xgboost	SVC-rbf – (gamma=auto (nepreskalovane data), ostatok default)	LinearSVC – (nepreskalovane data, random_state=0, ostatok default)	NearestNeighbours – (nepreskalovane data, random_state=0, ostatok default)	Decision tree	Random Forest Classifier	Nearest Neigbours (scaled)	SVM (scaled)	Model
Train_set	7016	1815	121	30	7046	1936	0.983188599421064	0.966621132557479	0.983046097800196	0.995742265114959	0.9375	0.983739837398374	0.004257734885041	0.0625	0.016953902199804	0.016260162601626	0.978931212501744	0.989353451314955	0.949866041105796	0.989373816176671	0.991484530229918	0.96678593519857	37	DUP	0.5					x	x (learning_rate=0.5, n_estimators=100)								xgboost (learning_rate=0.5, n_estimators=100)
Train_set	2149	7493	29	139	2288	7522	0.982874617737003	0.967696447065298	0.986685032139578	0.939248251748252	0.996144642382345	0.981787211740042	0.060751748251748	0.003855357617655	0.013314967860422	0.018212788259958	0.927492447129909	0.962382445141066	0.951788871067376	0.962674499227681	0.878496503496503	0.968472243879619	38	DUP						x	x (learning_rate=0.5, n_estimators=100)								xgboost (learning_rate=0.5, n_estimators=100)
Train_set	2122	7500	22	166	2288	7522	0.980835881753313	0.96226139919639	0.989738805970149	0.927447552447552	0.997075245945227	0.978345943125489	0.072552447552448	0.002924754054773	0.010261194029851	0.021654056874511	0.918614718614719	0.957581227436823	0.946053075316217	0.958087069717245	0.854895104895105	0.968084749095639	38	DUP	0.9	x					x								xgboost (learning_rate=0.9, n_estimators=100, without length and morbid genes)
Train_set	1897	7356	166	391	2288	7522	0.94322120285423	0.903519896415735	0.919534658264663	0.829108391608392	0.977931401223079	0.949528849877372	0.170891608391608	0.022068598776921	0.080465341735337	0.050471150122628	0.773023634881826	0.871983452079982	0.83747766153393	0.873151705914835	0.658216783216783	0.869063508142035	38	DUP													x (19n, p=1, leaf=1)		Nearest Neigbours (scaled) (n=19, p=2, leaf=30)
Train_set	2255	7519	3	33	2288	7522	0.996330275229358	0.992589046489273	0.99867139061116	0.985576923076923	0.999601169901622	0.995630296610169	0.014423076923077	0.000398830098378	0.00132860938884	0.004369703389831	0.984286337843736	0.992080950285965	0.989729377184521	0.992102553329795	0.971153846153846	0.99430168722133	38	DUP												X (skalovane)			Random Forest Classifier (scaled)
Train_set	1863	7429	93	425	2288	7522	0.947196738022426	0.900942259349266	0.952453987730061	0.814248251748252	0.987636266950279	0.945887445887446	0.185751748251748	0.012363733049721	0.047546012269939	0.054112554112554	0.782444351112978	0.877945334590009	0.848743829505301	0.880644079285073	0.628496503496503	0.898341433617507	38	DUP													x (6n, p=1, leaf=1)		Nearest Neigbours (scaled) (n=6, p=2, leaf=30)
Train_set	2261	7518	4	27	2288	7522	0.99683995922528	0.993833763617398	0.998233995584989	0.988199300699301	0.999468226535496	0.996421471172962	0.011800699300699	0.000531773464504	0.001766004415011	0.003578528827038	0.986474694589878	0.993191302437953	0.991155338634363	0.993203975209199	0.976398601398602	0.994655466757951	38	DUP												x (neskalovane)			Random Forest Classifier (unscaled)
Train_set	2287	7521	1	1	2288	7522	0.999796126401631	0.999714996848406	0.999562937062937	0.999562937062937	0.999867056633874	0.999867056633874	0.000437062937063	0.000132943366126	0.000437062937063	0.000132943366126	0.99912625600699	0.999562937062937	0.999429993696811	0.999562937062937	0.999125874125874	0.999429993696811	38	DUP											x				Decision Tree
Train_set	2026	7484	38	262	2288	7522	0.969418960244648	0.940218831288361	0.981589147286821	0.885489510489511	0.994948152087211	0.966176090885618	0.114510489510489	0.005051847912789	0.018410852713178	0.033823909114382	0.871023215821152	0.931066176470588	0.913481368703277	0.932301932601678	0.770979020979021	0.94776523817244	38	DUP													x (19n, p=1, leaf=1)		Nearest Neigbours (scaled) (n=19, p=1, leaf=1)
Train_set	2125	7509	13	163	2288	7522	0.982059123343527	0.963515238749551	0.993919550982226	0.928758741258741	0.998271736240362	0.978753910323253	0.071241258741259	0.001728263759638	0.006080449017774	0.021246089676747	0.923511516731856	0.96023497514686	0.949577771056549	0.960786902014544	0.857517482517483	0.97267346130548	38	DUP														x (c=10, gamma=100)	SVM (scaled, c=10, gamma=100)
Train_set	2115	7501	21	173	2288	7522	0.980224260958206	0.960798150599733	0.990168539325843	0.924388111888112	0.997208189311353	0.977456346103727	0.075611888111888	0.002791810688647	0.009831460674157	0.022543653896273	0.915980944131659	0.956148282097649	0.944330194031964	0.95671313700525	0.848776223776224	0.96762488542957	38	DUP	0.6		x												xgboost (learning_rate=0.6, n_estimators=100)
Test_set	1769	434	27	16	1785	461	0.980854853072128	0.966234042423911	0.984966592427617	0.991036414565826	0.941431670281995	0.964444444444444	0.008963585434174	0.058568329718004	0.015033407572383	0.035555555555556	0.976269315673289	0.98799218095504	0.94090142485038	0.987996842214885	0.982072829131653	0.949411036872061	37	DUP						x	x (learning_rate=0.5, n_estimators=100)								xgboost (learning_rate=0.5, n_estimators=100)
Test_set	534	1847	22	50	584	1869	0.970648185894823	0.951306280554395	0.960431654676259	0.914383561643836	0.988228999464955	0.973642593568793	0.085616438356164	0.011771000535046	0.039568345323741	0.026357406431207	0.881188118811881	0.936842105263158	0.918208663362655	0.937124814055396	0.828767123287671	0.934074248245052	38	DUP						x	x (learning_rate=0.5, n_estimators=100)								xgboost (learning_rate=0.5, n_estimators=100)
Test_set	527	1849	20	57	584	1869	0.968609865470852	0.945848175348329	0.963436928702011	0.902397260273973	0.989299090422686	0.9700944386149	0.097602739726027	0.010700909577314	0.036563071297989	0.0299055613851	0.872516556291391	0.931918656056587	0.91237410830062	0.932417741630577	0.804794520547945	0.933531367316911	38	DUP	0.9	x					x								xgboost (learning_rate=0.9, n_estimators=100, without length and morbid genes)
Test_set	474	1809	60	110	584	1869	0.930697105584998	0.889770553442248	0.887640449438202	0.811643835616438	0.967897271268058	0.942678478374153	0.188356164383562	0.032102728731942	0.112359550561798	0.057321521625847	0.736024844720497	0.847942754919499	0.804529512233076	0.848792023425245	0.623287671232877	0.830318927812355	38	DUP													x (19n)		Nearest Neigbours (scaled) (n=19, p=2, leaf=30)
Test_set	538	1843	26	46	584	1869	0.970648185894823	0.95366084713091	0.953900709219858	0.921232876712329	0.986088817549492	0.97564849126522	0.078767123287671	0.013911182450508	0.046099290780142	0.02435150873478	0.881967213114754	0.937282229965157	0.918368202565747	0.937424500667942	0.842465753424658	0.929549200485078	38	DUP												X (skalovane)			Random Forest Classifier (scaled)
Test_set	451	1831	38	133	584	1869	0.930289441500204	0.875964272887853	0.922290388548057	0.772260273972603	0.979668271803103	0.932281059063136	0.227739726027397	0.020331728196897	0.077709611451943	0.067718940936864	0.72508038585209	0.840633737185461	0.801608798519406	0.843948000852198	0.544520547945205	0.854571447611194	38	DUP													x (6n)		Nearest Neigbours (scaled) (n=6, p=2, leaf=30)
Test_set	538	1849	20	46	584	1869	0.973094170403587	0.955265983567507	0.96415770609319	0.921232876712329	0.989299090422686	0.975725593667546	0.078767123287671	0.010700909577314	0.03584229390681	0.024274406332454	0.890728476821192	0.942206654991244	0.925091233235129	0.942450941528836	0.842465753424658	0.939883299760736	38	DUP												x (neskalovane)			Random Forest Classifier (unscaled)
Test_set	541	1818	51	43	584	1869	0.961679576029352	0.949541271795774	0.913851351351351	0.926369863013699	0.972712680577849	0.976894142933906	0.073630136986301	0.027287319422151	0.086148648648649	0.023105857066094	0.851968503937008	0.920068027210884	0.894904310356532	0.920089316950389	0.852739726027397	0.890745494285258	38	DUP											x				Decision Tree
Test_set	516	1856	13	68	584	1869	0.966979209131675	0.938303026305181	0.975425330812854	0.883561643835616	0.993044408774746	0.964656964656965	0.116438356164384	0.006955591225254	0.024574669187146	0.035343035343035	0.864321608040201	0.92722371967655	0.907789529660199	0.928357909823526	0.767123287671233	0.940082295469819	38	DUP													x (19n, p=1, leaf=1)		Nearest Neigbours (scaled) (n=19, p=1, leaf=1)
Test_set	533	1856	13	51	584	1869	0.973909498573176	0.952857820825729	0.976190476190476	0.912671232876712	0.993044408774746	0.97325642370215	0.087328767123288	0.006955591225254	0.023809523809524	0.02674357629785	0.892797319932998	0.943362831858407	0.927323518600837	0.943896692137051	0.825342465753425	0.949446899892626	38	DUP														x (c=10, gamma=100)	SVM (scaled, c=10, gamma=100)
Test_set	528	1848	21	56	584	1869	0.968609865470852	0.946436816992458	0.961748633879781	0.904109589041096	0.98876404494382	0.970588235294117	0.095890410958904	0.01123595505618	0.038251366120219	0.029411764705882	0.872727272727273	0.932038834951456	0.912391916052207	0.932483866958504	0.808219178082192	0.932336869173899	38	DUP	0.6		x												xgboost (learning_rate=0.6, n_estimators=100)
