## Supplementary material for "Automated prediction of the clinical impact of structural copy number variations": Table 3. Metrics of classifier (described in Methods) used for predicting pathogenicity CNV

### Sheet: metrics_xgboost_dup_del_used
	Condition positive	Condition negative	TP	TN	FP	FN	Accuracy	Balanced accuracy	Precision (Positive predicted value)	Sensitivity(Recall)	Specificity	Negative predictive value	False negative rate (miss rate)	False positive rate (fall_out)	False discovery rate	False omission rate	Threat score (Critical Success Index)	F1 score	Matthews correlation coefficient	Fowlkes-Mallows index	Informedness	Markedness	SV_type	learning_rate	model
Train_set	4847	9565	4462	9394	171	385	0.961421038023869	0.951345872674029	0.963090869846752	0.920569424386218	0.98212232096184	0.960629921259842	0.079430575613782	0.01787767903816	0.036909130153248	0.039370078740158	0.889198884017537	0.941350210970464	0.9131457348848	0.941590148465056	0.841138848772436	0.923720791106594	DEL	0.5	XGBClassifier
Test_set	1164	2439	1073	2385	54	91	0.959755759089648	0.949840542219855	0.952085181898846	0.921821305841924	0.977859778597786	0.963247172859451	0.078178694158076	0.022140221402214	0.047914818101154	0.036752827140549	0.880952380952381	0.936708860759494	0.907472977863087	0.936831044346173	0.843642611683849	0.915332354758297	DEL	0.5	XGBClassifier
Train_set	2288	7522	2115	7501	21	173	0.980224260958206	0.960798150599733	0.990168539325843	0.924388111888112	0.997208189311353	0.977456346103727	0.075611888111888	0.002791810688647	0.009831460674157	0.022543653896273	0.915980944131659	0.956148282097649	0.944330194031964	0.95671313700525	0.848776223776224	0.96762488542957	DUP	0.6	XGBClassifier
Test_set	584	1869	528	1848	21	56	0.968609865470852	0.946436816992458	0.961748633879781	0.904109589041096	0.98876404494382	0.970588235294117	0.095890410958904	0.01123595505618	0.038251366120219	0.029411764705882	0.872727272727273	0.932038834951456	0.912391916052207	0.932483866958504	0.808219178082192	0.932336869173899	DUP	0.6	XGBClassifier
